# The energetic and allosteric landscape for KRAS inhibition

**DOI:** 10.1101/2022.12.06.519122

**Authors:** Chenchun Weng, Andre J. Faure, Ben Lehner

## Abstract

Thousands of proteins have now been genetically-validated as therapeutic targets in hundreds of human diseases. However, very few have actually been successfully targeted and many are considered ‘undruggable’. This is particularly true for proteins that function via protein-protein interactions: direct inhibition of binding interfaces is difficult, requiring the identification of allosteric sites. However, most proteins have no known allosteric sites and a comprehensive allosteric map does not exist for any protein. Here we address this shortcoming by charting multiple global atlases of inhibitory allosteric communication in KRAS, a protein mutated in 1 in 10 human cancers. We quantified the impact of >26,000 mutations on the folding of KRAS and its binding to six interaction partners. Genetic interactions in double mutants allowed us to perform biophysical measurements at scale, inferring >22,000 causal free energy changes, a similar number of measurements as the total made for proteins to date. These energy landscapes quantify how mutations tune the binding specificity of a signalling protein and map the inhibitory allosteric sites for an important therapeutic target. Allosteric propagation is particularly effective across the central beta sheet of KRAS and multiple surface pockets are genetically-validated as allosterically active, including a distal pocket in the C-terminal lobe of the protein. Allosteric mutations typically inhibit binding to all tested effectors but they can also change the binding specificity, revealing the regulatory, evolutionary and therapeutic potential to tune pathway activation. Using the approach described here it should be possible to rapidly and comprehensively identify allosteric target sites in many important proteins.
