## Supplementary table 1 for "The energetic and allosteric landscape for KRAS inhibition"

### Sheet: README
Column name	Description
Primer name	Name/identifier of the primer
Sequence (5’ to 3’)	Nucleotide sequence
Description	Primer description

### Sheet: TableS1
Primer name	Sequence (5’ to 3’)	Description
oGJJ307	aatttgactagtCAGGAAATCTACTTGAAGTTC	Primer to amplify RAF1-RBD
oGJJ074	GGAGGCGGATCCAACACTATCCGTGTTTTCTTG	Primer to amplify RAF1-RBD
oGJJ231	GGTGGAGCTAGCATGACTGAATATAAACTTGTGGTAG	Primer to amplify KRAS
oGJJ232	ACTAATAAGCTTCATAATTACACACTTTGTCTTTG	Primer to amplify KRAS
oWCC028_RALGDS_F	agaATGGGATCCgactgctgtatcatccgcg	Primer to amplify RALGDS-RBD
oWCC029_RALGDS_R	ACCTCCactagtccgcttcttgaggacaaagtc	Primer to amplify RALGDS-RBD
oWCC149_SOS1_F	AGGTGGGTCAGGTGGAGGCGGATCCgaggagcagatgaggctg	Primer to amplify SOS1
oWCC150_SOS1_R	cgaaggctttaatttgTTAactagtggtacctggtcttgggtttg	Primer to amplify SOS1
oWCC169_PK3G203F	AGGTGGGTCAGGTGGAGGCGGATCCacgtccaagcccctccc	Primer to amplify PIK3CG-RBD
oWCC170_PK3G312R	cgaaggctttaatttgTTAactagtgtctggaggcgtgtccag	Primer to amplify PIK3CG-RBD
oWCC157_DARPinK27_F	AGGTGGGTCAGGTGGAGGCGGATCCgatcttggaaaaaaattacttgaggcg	Primer to amplify DARPin K27
oWCC162_DARPinK27_R2	cgaaggctttaatttgTTAactagtcagcttctgcagaatttccgc	Primer to amplify DARPin K27
oWCC159_DARPinK55_F	AGGTGGGTCAGGTGGAGGCGGATCCgaccttggcaaaaagttattggag	Primer to amplify DARPin K55
oWCC163_DARPinK55_R2	cgaaggctttaatttgTTAactagtcagcttctgcaggatttcagc	Primer to amplify DARPin K55
oWCC051_BbvCI_pGJJ191_F	agcctcagcATAAGCCTGTTCGGTTCGTAAGC	Primer to introduce BbvCI restriction site to pGJJ191
oWCC052_BbvCI_pGJJ191_R	Tgctgaggctgtcagaccaagtttactcatatatactttag	Primer to introduce BbvCI restriction site to pGJJ191
oGJJ308	acatttccccgaaaagtg	Primer to amplify ori cassette
oGJJ309	ctgtcagaccaagtttactc	Primer to amplify ori cassette
oGJJ310	gagtaaacttggtctgacagATAAGCCTGTTCGGTTCG	Primer to amplify streptomycin resistance gene cassette
oGJJ311	cacttttcggggaaatgtgGAAGATCCTTTGATCTTTTCTACG	Primer to amplify streptomycin resistance gene cassette
oWCC103	GTGACTGGAGTTCAGACGTGTGCTCTTCCGATCTTACTGGTCCCTCATTGCACT	Primer with homology to KRAS to amplify the first block of KRAS, with half of the P5 Illumina adapter on the overhang (used during sequencing library preparation PCR1).
oWCC103_+1	GTGACTGGAGTTCAGACGTGTGCTCTTCCGATCTNTACTGGTCCCTCATTGCACT	Same as oWCC103 but with 1 nucleotide frame-shift between sequencing adapter and plasmid annealing region.
oWCC103_+2	GTGACTGGAGTTCAGACGTGTGCTCTTCCGATCTNSTACTGGTCCCTCATTGCACT	Same as oWCC103 but with 2 nucleotide frame-shift between sequencing adapter and plasmid annealing region.
oWCC103_+3	GTGACTGGAGTTCAGACGTGTGCTCTTCCGATCTVSGTACTGGTCCCTCATTGCACT	Same as oWCC103 but with 3 nucleotide frame-shift between sequencing adapter and plasmid annealing region.
oWCC144_KRASMTXlib1F2	ACACTCTTTCCCTACACGACGCTCTTCCGATCTgctgctctagaatgGCTAGCA	Primer with homology to the linker to amplify protein of interest tagged to DHFR3, with half of the P5 Illumina adapter on the overhang (used during sequencing library preparation PCR1).
oWCC144_+1	ACACTCTTTCCCTACACGACGCTCTTCCGATCTNgctgctctagaatgGCTAGCA	Same as oWCC144 but with 1 nucleotide frame-shift between sequencing adapter and plasmid annealing region.
oWCC144_+2	ACACTCTTTCCCTACACGACGCTCTTCCGATCTNWgctgctctagaatgGCTAGCA	Same as oWCC144 but with 2 nucleotide frame-shift between sequencing adapter and plasmid annealing region.
oWCC144_+3	ACACTCTTTCCCTACACGACGCTCTTCCGATCTHNAgctgctctagaatgGCTAGCA	Same as oWCC144 but with 3 nucleotide frame-shift between sequencing adapter and plasmid annealing region.
oWCC_104	ACACTCTTTCCCTACACGACGCTCTTCCGATCTCTCGACACAGCAGGTCAAGAG	Primer with homology to KRAS to amplify the second block of KRAS, with half of the P5 Illumina adapter on the overhang (used during sequencing library preparation PCR1).
oWCC104_+1	ACACTCTTTCCCTACACGACGCTCTTCCGATCTNCTCGACACAGCAGGTCAAGAG	Same as oWCC104 but with 1 nucleotide frame-shift between sequencing adapter and plasmid annealing region.
oWCC104_+2	ACACTCTTTCCCTACACGACGCTCTTCCGATCTNRCTCGACACAGCAGGTCAAGAG	Same as oWCC104 but with 2 nucleotide frame-shift between sequencing adapter and plasmid annealing region.
oWCC104_+3	ACACTCTTTCCCTACACGACGCTCTTCCGATCTDRRCTCGACACAGCAGGTCAAGAG	Same as oWCC104 but with 3 nucleotide frame-shift between sequencing adapter and plasmid annealing region.
oWCC_105	GTGACTGGAGTTCAGACGTGTGCTCTTCCGATCTTAAGTCCTGAGCCTGTTTTGT	Primer with homology to KRAS to amplify the second block of KRAS, with half of the P5 Illumina adapter on the overhang (used during sequencing library preparation PCR1).
oWCC105_+1	GTGACTGGAGTTCAGACGTGTGCTCTTCCGATCTNTAAGTCCTGAGCCTGTTTTGT	Same as oWCC105 but with 1 nucleotide frame-shift between sequencing adapter and plasmid annealing region.
oWCC105_+2	GTGACTGGAGTTCAGACGTGTGCTCTTCCGATCTNSTAAGTCCTGAGCCTGTTTTGT	Same as oWCC105 but with 2 nucleotide frame-shift between sequencing adapter and plasmid annealing region.
oWCC105_+3	GTGACTGGAGTTCAGACGTGTGCTCTTCCGATCTVSSTAAGTCCTGAGCCTGTTTTGT	Same as oWCC105 but with 3 nucleotide frame-shift between sequencing adapter and plasmid annealing region.
oWCC_106	ACACTCTTTCCCTACACGACGCTCTTCCGATCTATGTGATTTGCCTTCTAGAACA	Primer with homology to KRAS to amplify the third block of KRAS, with half of the P5 Illumina adapter on the overhang (used during sequencing library preparation PCR1).
oWCC106_+1	ACACTCTTTCCCTACACGACGCTCTTCCGATCTNATGTGATTTGCCTTCTAGAACA	Same as oWCC106 but with 1 nucleotide frame-shift between sequencing adapter and plasmid annealing region.
oWCC106_+2	ACACTCTTTCCCTACACGACGCTCTTCCGATCTNSATGTGATTTGCCTTCTAGAACA	Same as oWCC106 but with 2 nucleotide frame-shift between sequencing adapter and plasmid annealing region.
oWCC106_+3	ACACTCTTTCCCTACACGACGCTCTTCCGATCTNSNATGTGATTTGCCTTCTAGAACA	Same as oWCC106 but with 3 nucleotide frame-shift between sequencing adapter and plasmid annealing region.
oWCC145	GTGACTGGAGTTCAGACGTGTGCTCTTCCGATCTCGCCACCGCCaagctT	Primer with homology to the linker to amplify protein of interest tagged to DHFR3, with half of the P5 Illumina adapter on the overhang (used during sequencing library preparation PCR1).
oWCC145_+1	GTGACTGGAGTTCAGACGTGTGCTCTTCCGATCTNCGCCACCGCCaagctT	Same as oWCC145 but with 1 nucleotide frame-shift between sequencing adapter and plasmid annealing region.
oWCC145_+2	GTGACTGGAGTTCAGACGTGTGCTCTTCCGATCTNWCGCCACCGCCaagctT	Same as oWCC145 but with 2 nucleotide frame-shift between sequencing adapter and plasmid annealing region.
oWCC145_+3	GTGACTGGAGTTCAGACGTGTGCTCTTCCGATCTGWWCGCCACCGCCaagctT	Same as oWCC145 but with 3 nucleotide frame-shift between sequencing adapter and plasmid annealing region.
oWCC145_+4	GTGACTGGAGTTCAGACGTGTGCTCTTCCGATCTAGWWCGCCACCGCCaagctT	Same as oWCC145 but with 4 nucleotide frame-shift between sequencing adapter and plasmid annealing region.
oWCC145_+5	GTGACTGGAGTTCAGACGTGTGCTCTTCCGATCTTCGWTCGCCACCGCCaagctT	Same as oWCC145 but with 5 nucleotide frame-shift between sequencing adapter and plasmid annealing region.
GJJ_1J	AATGATACGGCGACCACCGAGATCTACACTCTTTCCCTACACGACGCTCTTC	Primer with the remaining part of the P5 Illumina adapter (used in PCR2 for all samples).
TS-HT-D7x-1-r	CAAGCAGAAGACGGCATACGAGATaaccaacgGTGACTGGAGTTCAGACGTGTGCTCTTC	Primer with the remaining part of the P7 Illumina adapter with an index barcode for demultiplexing used in PCR2. Barcode in lowercase.
TS-HT-D7x-10-r	CAAGCAGAAGACGGCATACGAGATaagaagacGTGACTGGAGTTCAGACGTGTGCTCTTC	Primer with the remaining part of the P7 Illumina adapter with an index barcode for demultiplexing used in PCR2. Barcode in lowercase.
TS-HT-D7x-11-r	CAAGCAGAAGACGGCATACGAGATaagagaatGTGACTGGAGTTCAGACGTGTGCTCTTC	Primer with the remaining part of the P7 Illumina adapter with an index barcode for demultiplexing used in PCR2. Barcode in lowercase.
TS-HT-D7x-12-r	CAAGCAGAAGACGGCATACGAGATaccaaccgGTGACTGGAGTTCAGACGTGTGCTCTTC	Primer with the remaining part of the P7 Illumina adapter with an index barcode for demultiplexing used in PCR2. Barcode in lowercase.
TS-HT-D7x-17-r	CAAGCAGAAGACGGCATACGAGATactggagcGTGACTGGAGTTCAGACGTGTGCTCTTC	Primer with the remaining part of the P7 Illumina adapter with an index barcode for demultiplexing used in PCR2. Barcode in lowercase.
TS-HT-D7x-2-r	CAAGCAGAAGACGGCATACGAGATaaccagaaGTGACTGGAGTTCAGACGTGTGCTCTTC	Primer with the remaining part of the P7 Illumina adapter with an index barcode for demultiplexing used in PCR2. Barcode in lowercase.
TS-HT-D7x-24-r	CAAGCAGAAGACGGCATACGAGATattgcattGTGACTGGAGTTCAGACGTGTGCTCTTC	Primer with the remaining part of the P7 Illumina adapter with an index barcode for demultiplexing used in PCR2. Barcode in lowercase.
TS-HT-D7x-25-r	CAAGCAGAAGACGGCATACGAGATcaaccatcGTGACTGGAGTTCAGACGTGTGCTCTTC	Primer with the remaining part of the P7 Illumina adapter with an index barcode for demultiplexing used in PCR2. Barcode in lowercase.
TS-HT-D7x-29-r	CAAGCAGAAGACGGCATACGAGATccaagtcaGTGACTGGAGTTCAGACGTGTGCTCTTC	Primer with the remaining part of the P7 Illumina adapter with an index barcode for demultiplexing used in PCR2. Barcode in lowercase.
TS-HT-D7x-3-r	CAAGCAGAAGACGGCATACGAGATaaccgaacGTGACTGGAGTTCAGACGTGTGCTCTTC	Primer with the remaining part of the P7 Illumina adapter with an index barcode for demultiplexing used in PCR2. Barcode in lowercase.
TS-HT-D7x-30-r	CAAGCAGAAGACGGCATACGAGATccatcttaGTGACTGGAGTTCAGACGTGTGCTCTTC	Primer with the remaining part of the P7 Illumina adapter with an index barcode for demultiplexing used in PCR2. Barcode in lowercase.
TS-HT-D7x-31-r	CAAGCAGAAGACGGCATACGAGATccgatcctGTGACTGGAGTTCAGACGTGTGCTCTTC	Primer with the remaining part of the P7 Illumina adapter with an index barcode for demultiplexing used in PCR2. Barcode in lowercase.
TS-HT-D7x-32-r	CAAGCAGAAGACGGCATACGAGATccgtaagtGTGACTGGAGTTCAGACGTGTGCTCTTC	Primer with the remaining part of the P7 Illumina adapter with an index barcode for demultiplexing used in PCR2. Barcode in lowercase.
TS-HT-D7x-33-r	CAAGCAGAAGACGGCATACGAGATcctagcgaGTGACTGGAGTTCAGACGTGTGCTCTTC	Primer with the remaining part of the P7 Illumina adapter with an index barcode for demultiplexing used in PCR2. Barcode in lowercase.
TS-HT-D7x-34-r	CAAGCAGAAGACGGCATACGAGATcctccttgGTGACTGGAGTTCAGACGTGTGCTCTTC	Primer with the remaining part of the P7 Illumina adapter with an index barcode for demultiplexing used in PCR2. Barcode in lowercase.
TS-HT-D7x-36-r	CAAGCAGAAGACGGCATACGAGATcctgccaaGTGACTGGAGTTCAGACGTGTGCTCTTC	Primer with the remaining part of the P7 Illumina adapter with an index barcode for demultiplexing used in PCR2. Barcode in lowercase.
TS-HT-D7x-37-r	CAAGCAGAAGACGGCATACGAGATcgaatccaGTGACTGGAGTTCAGACGTGTGCTCTTC	Primer with the remaining part of the P7 Illumina adapter with an index barcode for demultiplexing used in PCR2. Barcode in lowercase.
TS-HT-D7x-38-r	CAAGCAGAAGACGGCATACGAGATcgacggtcGTGACTGGAGTTCAGACGTGTGCTCTTC	Primer with the remaining part of the P7 Illumina adapter with an index barcode for demultiplexing used in PCR2. Barcode in lowercase.
TS-HT-D7x-41-r	CAAGCAGAAGACGGCATACGAGATcgttgcggGTGACTGGAGTTCAGACGTGTGCTCTTC	Primer with the remaining part of the P7 Illumina adapter with an index barcode for demultiplexing used in PCR2. Barcode in lowercase.
TS-HT-D7x-43-r	CAAGCAGAAGACGGCATACGAGATctatcaagGTGACTGGAGTTCAGACGTGTGCTCTTC	Primer with the remaining part of the P7 Illumina adapter with an index barcode for demultiplexing used in PCR2. Barcode in lowercase.
TS-HT-D7x-49-r	CAAGCAGAAGACGGCATACGAGATgaaccgttGTGACTGGAGTTCAGACGTGTGCTCTTC	Primer with the remaining part of the P7 Illumina adapter with an index barcode for demultiplexing used in PCR2. Barcode in lowercase.
TS-HT-D7x-5-r	CAAGCAGAAGACGGCATACGAGATaaccggttGTGACTGGAGTTCAGACGTGTGCTCTTC	Primer with the remaining part of the P7 Illumina adapter with an index barcode for demultiplexing used in PCR2. Barcode in lowercase.
TS-HT-D7x-51-r	CAAGCAGAAGACGGCATACGAGATgacggattGTGACTGGAGTTCAGACGTGTGCTCTTC	Primer with the remaining part of the P7 Illumina adapter with an index barcode for demultiplexing used in PCR2. Barcode in lowercase.
TS-HT-D7x-53-r	CAAGCAGAAGACGGCATACGAGATgatcttccGTGACTGGAGTTCAGACGTGTGCTCTTC	Primer with the remaining part of the P7 Illumina adapter with an index barcode for demultiplexing used in PCR2. Barcode in lowercase.
TS-HT-D7x-54-r	CAAGCAGAAGACGGCATACGAGATgattcttaGTGACTGGAGTTCAGACGTGTGCTCTTC	Primer with the remaining part of the P7 Illumina adapter with an index barcode for demultiplexing used in PCR2. Barcode in lowercase.
TS-HT-D7x-55-r	CAAGCAGAAGACGGCATACGAGATgcaactaaGTGACTGGAGTTCAGACGTGTGCTCTTC	Primer with the remaining part of the P7 Illumina adapter with an index barcode for demultiplexing used in PCR2. Barcode in lowercase.
TS-HT-D7x-57-r	CAAGCAGAAGACGGCATACGAGATgcatcgacGTGACTGGAGTTCAGACGTGTGCTCTTC	Primer with the remaining part of the P7 Illumina adapter with an index barcode for demultiplexing used in PCR2. Barcode in lowercase.
TS-HT-D7x-58-r	CAAGCAGAAGACGGCATACGAGATgcggttctGTGACTGGAGTTCAGACGTGTGCTCTTC	Primer with the remaining part of the P7 Illumina adapter with an index barcode for demultiplexing used in PCR2. Barcode in lowercase.
TS-HT-D7x-6-r	CAAGCAGAAGACGGCATACGAGATaacctcagGTGACTGGAGTTCAGACGTGTGCTCTTC	Primer with the remaining part of the P7 Illumina adapter with an index barcode for demultiplexing used in PCR2. Barcode in lowercase.
TS-HT-D7x-61-r	CAAGCAGAAGACGGCATACGAGATggcgttgcGTGACTGGAGTTCAGACGTGTGCTCTTC	Primer with the remaining part of the P7 Illumina adapter with an index barcode for demultiplexing used in PCR2. Barcode in lowercase.
TS-HT-D7x-63-r	CAAGCAGAAGACGGCATACGAGATggtagttgGTGACTGGAGTTCAGACGTGTGCTCTTC	Primer with the remaining part of the P7 Illumina adapter with an index barcode for demultiplexing used in PCR2. Barcode in lowercase.
TS-HT-D7x-65-r	CAAGCAGAAGACGGCATACGAGATgtaattatGTGACTGGAGTTCAGACGTGTGCTCTTC	Primer with the remaining part of the P7 Illumina adapter with an index barcode for demultiplexing used in PCR2. Barcode in lowercase.
TS-HT-D7x-7-r	CAAGCAGAAGACGGCATACGAGATaacgaagtGTGACTGGAGTTCAGACGTGTGCTCTTC	Primer with the remaining part of the P7 Illumina adapter with an index barcode for demultiplexing used in PCR2. Barcode in lowercase.
TS-HT-D7x-70-r	CAAGCAGAAGACGGCATACGAGATgttcaggcGTGACTGGAGTTCAGACGTGTGCTCTTC	Primer with the remaining part of the P7 Illumina adapter with an index barcode for demultiplexing used in PCR2. Barcode in lowercase.
TS-HT-D7x-73-r	CAAGCAGAAGACGGCATACGAGATtaagcctgGTGACTGGAGTTCAGACGTGTGCTCTTC	Primer with the remaining part of the P7 Illumina adapter with an index barcode for demultiplexing used in PCR2. Barcode in lowercase.
TS-HT-D7x-75-r	CAAGCAGAAGACGGCATACGAGATtagttaggGTGACTGGAGTTCAGACGTGTGCTCTTC	Primer with the remaining part of the P7 Illumina adapter with an index barcode for demultiplexing used in PCR2. Barcode in lowercase.
TS-HT-D7x-76-r	CAAGCAGAAGACGGCATACGAGATtccgacctGTGACTGGAGTTCAGACGTGTGCTCTTC	Primer with the remaining part of the P7 Illumina adapter with an index barcode for demultiplexing used in PCR2. Barcode in lowercase.
TS-HT-D7x-79-r	CAAGCAGAAGACGGCATACGAGATtctctctgGTGACTGGAGTTCAGACGTGTGCTCTTC	Primer with the remaining part of the P7 Illumina adapter with an index barcode for demultiplexing used in PCR2. Barcode in lowercase.
TS-HT-D7x-82-r	CAAGCAGAAGACGGCATACGAGATtggaaggtGTGACTGGAGTTCAGACGTGTGCTCTTC	Primer with the remaining part of the P7 Illumina adapter with an index barcode for demultiplexing used in PCR2. Barcode in lowercase.
TS-HT-D7x-85-r	CAAGCAGAAGACGGCATACGAGATtggaaggtGTGACTGGAGTTCAGACGTGTGCTCTTC	Primer with the remaining part of the P7 Illumina adapter with an index barcode for demultiplexing used in PCR2. Barcode in lowercase.
TS-HT-D7x-87-r	CAAGCAGAAGACGGCATACGAGATtggaaggtGTGACTGGAGTTCAGACGTGTGCTCTTC	Primer with the remaining part of the P7 Illumina adapter with an index barcode for demultiplexing used in PCR2. Barcode in lowercase.
TS-HT-D7x-89-r	CAAGCAGAAGACGGCATACGAGATtggtatgaGTGACTGGAGTTCAGACGTGTGCTCTTC	Primer with the remaining part of the P7 Illumina adapter with an index barcode for demultiplexing used in PCR2. Barcode in lowercase.
TS-HT-D7x-9-r	CAAGCAGAAGACGGCATACGAGATaagaaccaGTGACTGGAGTTCAGACGTGTGCTCTTC	Primer with the remaining part of the P7 Illumina adapter with an index barcode for demultiplexing used in PCR2. Barcode in lowercase.
TS-HT-D7x-90-r	CAAGCAGAAGACGGCATACGAGATtggtcctgGTGACTGGAGTTCAGACGTGTGCTCTTC	Primer with the remaining part of the P7 Illumina adapter with an index barcode for demultiplexing used in PCR2. Barcode in lowercase.
TS-HT-D7x-92-r	CAAGCAGAAGACGGCATACGAGATttcgatgaGTGACTGGAGTTCAGACGTGTGCTCTTC	Primer with the remaining part of the P7 Illumina adapter with an index barcode for demultiplexing used in PCR2. Barcode in lowercase.
TS-HT-D7x-93-r	CAAGCAGAAGACGGCATACGAGATttcgcgacGTGACTGGAGTTCAGACGTGTGCTCTTC	Primer with the remaining part of the P7 Illumina adapter with an index barcode for demultiplexing used in PCR2. Barcode in lowercase.
TS-HT-D7x-95-r	CAAGCAGAAGACGGCATACGAGATttggagctGTGACTGGAGTTCAGACGTGTGCTCTTC	Primer with the remaining part of the P7 Illumina adapter with an index barcode for demultiplexing used in PCR2. Barcode in lowercase.
