## Supplementary table 2 for "The energetic and allosteric landscape for KRAS inhibition"

### Sheet: README
Column name	Description
Dataset name	Names of the mutagenesis libraries and the selection replicates
Assay type	Mutagenesis, AbundancePCA or BindingPCA
Binding partner	KRAS binding partners
E. coli transformants of nicking mutagenesis library or when cloned into assay plasmid	Transformants of nicking mutagenesis library or selection library
Replicates	Replicates#
Number of yeast transformants	Yeast transformants number before selection
Volume of the yeast before and after selection (OD600 ~1.6)	The yeast culture volume used in selection assay
Final OD600 when harvested	Final OD600 when input or output samples were harvested
Index for illumina sequence for input	Primer used to put barcode through PCR2 for input samples
Barcode for input	Input samples barcodes
Index for illumina sequence for output	Primer used to put barcode through PCR2 for output samples
Barcode for output	Output samples barcodes

### Sheet: TableS2
Dataset name	Assay type	Binding partner	E. coli transformants of nicking mutagenesis library or when cloned into assay plasmid	Replicates	Number of yeast transformants	Volume of the yeast before and after selection (OD600 ~1.6)	Final OD600 when harvested	Index for illumina sequence for input	Barcode for input	Index for illumina sequence for output	Barcode for output
KRASmut1	Nicking mutagenesis	NA	4500000	1	NA	NA	NA
KRASmut2	Nicking mutagenesis	NA	2680000	1	NA	NA	NA
KRASmut3	Nicking mutagenesis	NA	3900000	1	NA	NA	NA
ABUNDANCE1_r1	abuncancePCA	NULL	12000000	1	3220000	100	2.5	TS-HT-D7x-51-r	AATCCGTC	TS-HT-D7x-65-r	ATAATTAC
ABUNDANCE1_r2	abuncancePCA	NULL		2	4550000	100	1.71	TS-HT-D7x-57-r	GTCGATGC	TS-HT-D7x-70-r	GCCTGAAC
ABUNDANCE1_r3	abuncancePCA	NULL		3	5600000	100	1.64	TS-HT-D7x-61-r	GCAACGCC	TS-HT-D7x-76-r	AGGTCGGA
ABUNDANCE2_r1	abuncancePCA	NULL	900000	1	3000000	100	1.25	TS-HT-D7x-38-r	GACCGTCG	TS-HT-D7x-63-r	CAACTACC
ABUNDANCE2_r2	abuncancePCA	NULL		2	4000000	100	1.49	TS-HT-D7x-53-r	GGAAGATC	TS-HT-D7x-73-r	CAGGCTTA
ABUNDANCE2_r3	abuncancePCA	NULL		3	2660000	100	1.68	TS-HT-D7x-58-r	AGAACCGC	TS-HT-D7x-79-r	CAGAGAGA
ABUNDANCE3_r1	abuncancePCA	NULL	1400000	1	3190000	100	1.36	TS-HT-D7x-82-r	CCTGCTCA	TS-HT-D7x-90-r	CAGGACCA
ABUNDANCE3_r2	abuncancePCA	NULL		2	3550000	100	1.53	TS-HT-D7x-85-r	ACCTTCCA	TS-HT-D7x-93-r	GTCGCGAA
ABUNDANCE3_r3	abuncancePCA	NULL		3	1610000	100	1.54	TS-HT-D7x-87-r	CGTCGCCA	TS-HT-D7x-95-r	AGCTCCAA
CRAF1_r1	bindingPCA	RAF1	12000000	1	3780000	100	2.04	TS-HT-D7x-30-r	TAAGATGG	TS-HT-D7x-41-r	CCGCAACG
CRAF1_r2	bindingPCA	RAF1		2	3580000	100	1.94	TS-HT-D7x-34-r	CAAGGAGG	TS-HT-D7x-43-r	CTTGATAG
CRAF1_r3	bindingPCA	RAF1		3	2680000	100	2.23	TS-HT-D7x-37-r	TGGATTCG	TS-HT-D7x-49-r	AACGGTTC
CRAF2_r1	bindingPCA	RAF1	1560000	1	2340000	100	3.08	TS-HT-D7x-2-r	TTCTGGTT	TS-HT-D7x-7-r	ACTTCGTT
CRAF2_r2	bindingPCA	RAF1		2	2890000	100	2.7	TS-HT-D7x-3-r	GTTCGGTT	TS-HT-D7x-9-r	TGGTTCTT
CRAF2_r3	bindingPCA	RAF1		3	1150000	100	1.95	TS-HT-D7x-5-r	AACCGGTT	TS-HT-D7x-11-r	ATTCTCTT
CRAF3_r1	bindingPCA	RAF1	2000000	1	3200000	100	1.51	TS-HT-D7x-12-r	CGGTTGGT	TS-HT-D7x-29-r	TGACTTGG
CRAF3_r2	bindingPCA	RAF1		2	3210000	100	1.59	TS-HT-D7x-24-r	AATGCAAT	TS-HT-D7x-32-r	ACTTACGG
CRAF3_r3	bindingPCA	RAF1		3	2690000	100	1.7	TS-HT-D7x-25-r	GATGGTTG	TS-HT-D7x-36-r	TTGGCAGG
PI3KCG1_r1	bindingPCA	PIK3CG	20000000	1	NA	100	1.69	TS-HT-D7x-2-r	TTCTGGTT	TS-HT-D7x-57-r	GTCGATGC
PI3KCG1_r2	bindingPCA	PIK3CG		2	NA	100	1.55	TS-HT-D7x-3-r	GTTCGGTT	TS-HT-D7x-63-r	CAACTACC
PI3KCG1_r3	bindingPCA	PIK3CG		3	NA	100	1.54	TS-HT-D7x-7-r	ACTTCGTT	TS-HT-D7x-65-r	ATAATTAC
PI3KCG2_r1	bindingPCA	PIK3CG	26000000	1	2840000	100	1.52	TS-HT-D7x-12-r	CGGTTGGT	TS-HT-D7x-75-r	CCTAACTA
PI3KCG2_r2	bindingPCA	PIK3CG		2	2160000	100	1.54	TS-HT-D7x-37-r	TGGATTCG	TS-HT-D7x-82-r	CCTGCTCA
PI3KCG2_r3	bindingPCA	PIK3CG		3	1870000	100	1.53	TS-HT-D7x-38-r	GACCGTCG	TS-HT-D7x-89-r	TCATACCA
PI3KCG3_r1	bindingPCA	PIK3CG	23700000	1	1930000	100	1.48	TS-HT-D7x-49-r	AACGGTTC	TS-HT-D7x-90-r	CAGGACCA
PI3KCG3_r2	bindingPCA	PIK3CG		2	3550000	100	1.38	TS-HT-D7x-53-r	GGAAGATC	TS-HT-D7x-92-r	TCATCGAA
PI3KCG3_r3	bindingPCA	PIK3CG		3	2540000	100	1.51	TS-HT-D7x-55-r	TTAGTTGC	TS-HT-D7x-93-r	GTCGCGAA
RALGDS1_r1	bindingPCA	RALGDS	9920000	1	1730000	100	2.32	TS-HT-D7x-2-r	TTCTGGTT	TS-HT-D7x-54-r	TAAGAATC
RALGDS1_r2	bindingPCA	RALGDS		2	1760000	100	1.155	TS-HT-D7x-3-r	GTTCGGTT	TS-HT-D7x-55-r	TTAGTTGC
RALGDS1_r3	bindingPCA	RALGDS		3	1770000	100	1.95	TS-HT-D7x-31-r	AGGATCGG	TS-HT-D7x-63-r	CAACTACC
RALGDS2_r1	bindingPCA	RALGDS	11000000	1	710000	100	1.59	TS-HT-D7x-32-r	ACTTACGG	TS-HT-D7x-7-r	ACTTCGTT
RALGDS2_r2	bindingPCA	RALGDS		2	520000	100	1.635	TS-HT-D7x-33-r	TCGCTAGG	TS-HT-D7x-73-r	CAGGCTTA
RALGDS2_r3	bindingPCA	RALGDS		3	750000	100	1.49	TS-HT-D7x-36-r	TTGGCAGG	TS-HT-D7x-75-r	CCTAACTA
RALGDS3_r1	bindingPCA	RALGDS	15800000	1	1960000	100	1.29	TS-HT-D7x-37-r	TGGATTCG	TS-HT-D7x-90-r	CAGGACCA
RALGDS3_r2	bindingPCA	RALGDS		2	1580000	100	1.47	TS-HT-D7x-38-r	GACCGTCG	TS-HT-D7x-93-r	GTCGCGAA
RALGDS3_r3	bindingPCA	RALGDS		3	1210000	100	1.44	TS-HT-D7x-5-r	AACCGGTT	TS-HT-D7x-95-r	AGCTCCAA
SOS11_r1	bindingPCA	SOS1	8200000	1	3370000	100	0.64	TS-HT-D7x-55-r	TTAGTTGC	TS-HT-D7x-54-r	TAAGAATC
SOS11_r2	bindingPCA	SOS1		2	1620000	100	0.92	TS-HT-D7x-63-r	CAACTACC	TS-HT-D7x-2-r	TTCTGGTT
SOS11_r3	bindingPCA	SOS1		3	2930000	100	0.77	TS-HT-D7x-7-r	ACTTCGTT	TS-HT-D7x-3-r	GTTCGGTT
SOS12_r1	bindingPCA	SOS1	1400000	1	1190000	100	1065	TS-HT-D7x-73-r	CAGGCTTA	TS-HT-D7x-31-r	AGGATCGG
SOS12_r2	bindingPCA	SOS1		2	1230000	100	0.915	TS-HT-D7x-75-r	CCTAACTA	TS-HT-D7x-32-r	ACTTACGG
SOS12_r3	bindingPCA	SOS1		3	1260000	100	0.74	TS-HT-D7x-90-r	CAGGACCA	TS-HT-D7x-33-r	TCGCTAGG
SOS13_r1	bindingPCA	SOS1	860000	1	910000	100	0.796	TS-HT-D7x-93-r	GTCGCGAA	TS-HT-D7x-36-r	TTGGCAGG
SOS13_r2	bindingPCA	SOS1		2	1430000	100	0.758	TS-HT-D7x-95-r	AGCTCCAA	TS-HT-D7x-37-r	TGGATTCG
SOS13_r3	bindingPCA	SOS1		3	1270000	100	0.845	TS-HT-D7x-5-r	AACCGGTT	TS-HT-D7x-38-r	GACCGTCG
DARPinK271_r1	bindingPCA	DARPin K27	7700000	1	4940000	100	1.62	TS-HT-D7x-9-r	TGGTTCTT	TS-HT-D7x-41-r	CCGCAACG
DARPinK271_r2	bindingPCA	DARPin K27		2	3760000	100	1.51	TS-HT-D7x-10-r	GTCTTCTT	TS-HT-D7x-43-r	CTTGATAG
DARPinK271_r3	bindingPCA	DARPin K27		3	3390000	100	1.49	TS-HT-D7x-12-r	CGGTTGGT	TS-HT-D7x-49-r	AACGGTTC
DARPinK272_r1	bindingPCA	DARPin K27	1400000	1	4570000	100	1.39	TS-HT-D7x-17-r	GCTCCAGT	TS-HT-D7x-51-r	AATCCGTC
DARPinK272_r2	bindingPCA	DARPin K27		2	4250000	100	1.44	TS-HT-D7x-24-r	AATGCAAT	TS-HT-D7x-57-r	GTCGATGC
DARPinK272_r3	bindingPCA	DARPin K27		3	1570000	100	1.53	TS-HT-D7x-29-r	TGACTTGG	TS-HT-D7x-61-r	GCAACGCC
DARPinK273_r1	bindingPCA	DARPin K27	887000	1	3010000	100	1.34	TS-HT-D7x-30-r	TAAGATGG	TS-HT-D7x-63-r	CAACTACC
DARPinK273_r2	bindingPCA	DARPin K27		2	2130000	100	1.25	TS-HT-D7x-34-r	CAAGGAGG	TS-HT-D7x-70-r	GCCTGAAC
DARPinK273_r3	bindingPCA	DARPin K27		3	3090000	100	1.51	TS-HT-D7x-37-r	TGGATTCG	TS-HT-D7x-76-r	AGGTCGGA
DARPinK551_r1	bindingPCA	DARPin K55	14100000	1	4100000	100	1.7	TS-HT-D7x-32-r	ACTTACGG	TS-HT-D7x-1-r	CGTTGGTT
DARPinK551_r2	bindingPCA	DARPin K55		2	1880000	100	1.56	TS-HT-D7x-2-r	TTCTGGTT	TS-HT-D7x-33-r	TCGCTAGG
DARPinK551_r3	bindingPCA	DARPin K55		3	1030000	100	1.58	TS-HT-D7x-3-r	GTTCGGTT	TS-HT-D7x-36-r	TTGGCAGG
DARPinK552_r1	bindingPCA	DARPin K55	1400000	1	6660000	100	1.24	TS-HT-D7x-5-r	AACCGGTT	TS-HT-D7x-61-r	GCAACGCC
DARPinK552_r2	bindingPCA	DARPin K55		2	6300000	100	1.87	TS-HT-D7x-6-r	CTGAGGTT	TS-HT-D7x-75-r	CCTAACTA
DARPinK552_r3	bindingPCA	DARPin K55		3	3240000	100	1.61	TS-HT-D7x-7-r	ACTTCGTT	TS-HT-D7x-79-r	CAGAGAGA
DARPinK553_r1	bindingPCA	DARPin K55	1200000	1	6310000	100	1.56	TS-HT-D7x-29-r	TGACTTGG	TS-HT-D7x-87-r	CGTCGCCA
DARPinK553_r2	bindingPCA	DARPin K55		2	5060000	100	1.46	TS-HT-D7x-38-r	GACCGTCG	TS-HT-D7x-89-r	TCATACCA
DARPinK553_r3	bindingPCA	DARPin K55		3	4600000	100	1.77	TS-HT-D7x-53-r	GGAAGATC	TS-HT-D7x-92-r	TCATCGAA
