## Supplementary table 3 for "The energetic and allosteric landscape for KRAS inhibition"

### Sheet: README
Column name	Description
Plate number	Plate number out of two 96 well plates in which 188 NNK nicking primers were ordered
Well Position	Primer poisition in 96 well plate
Name	NNK nicking primer names
Block	In which block the NNK primer was used out of 3 blocks
Sequence (5' - 3')	Primer sequence

### Sheet: TableS3
Plate number	Well Position	Name	Block	Sequence (5' - 3')
1	A1	KRas4B_1	block1	tgctctagaatgGCTAGCATGNNKGAATATAAACTTGTGGTAGTT
1	A2	KRas4B_2	block1	tctagaatgGCTAGCATGACTNNKTATAAACTTGTGGTAGTTGGA
1	A3	KRas4B_3	block1	agaatgGCTAGCATGACTGAANNKAAACTTGTGGTAGTTGGAGCT
1	A4	KRas4B_4	block1	atgGCTAGCATGACTGAATATNNKCTTGTGGTAGTTGGAGCTGGT
1	A5	KRas4B_5	block1	GCTAGCATGACTGAATATAAANNKGTGGTAGTTGGAGCTGGTGGC
1	A6	KRas4B_6	block1	AGCATGACTGAATATAAACTTNNKGTAGTTGGAGCTGGTGGCGTA
1	A7	KRas4B_7	block1	ATGACTGAATATAAACTTGTGNNKGTTGGAGCTGGTGGCGTAGGC
1	A8	KRas4B_8	block1	ACTGAATATAAACTTGTGGTANNKGGAGCTGGTGGCGTAGGCAAG
1	A9	KRas4B_9	block1	GAATATAAACTTGTGGTAGTTNNKGCTGGTGGCGTAGGCAAGAGT
1	A10	KRas4B_10	block1	TATAAACTTGTGGTAGTTGGANNKGGTGGCGTAGGCAAGAGTGCC
1	A11	KRas4B_11	block1	AAACTTGTGGTAGTTGGAGCTNNKGGCGTAGGCAAGAGTGCCTTG
1	A12	KRas4B_12	block1	CTTGTGGTAGTTGGAGCTGGTNNKGTAGGCAAGAGTGCCTTGACG
1	B1	KRas4B_13	block1	GTGGTAGTTGGAGCTGGTGGCNNKGGCAAGAGTGCCTTGACGATA
1	B2	KRas4B_14	block1	GTAGTTGGAGCTGGTGGCGTANNKAAGAGTGCCTTGACGATACAG
1	B3	KRas4B_15	block1	GTTGGAGCTGGTGGCGTAGGCNNKAGTGCCTTGACGATACAGCTA
1	B4	KRas4B_16	block1	GGAGCTGGTGGCGTAGGCAAGNNKGCCTTGACGATACAGCTAATT
1	B5	KRas4B_17	block1	GCTGGTGGCGTAGGCAAGAGTNNKTTGACGATACAGCTAATTCAG
1	B6	KRas4B_18	block1	GGTGGCGTAGGCAAGAGTGCCNNKACGATACAGCTAATTCAGAAT
1	B7	KRas4B_19	block1	GGCGTAGGCAAGAGTGCCTTGNNKATACAGCTAATTCAGAATCAT
1	B8	KRas4B_20	block1	GTAGGCAAGAGTGCCTTGACGNNKCAGCTAATTCAGAATCATTTT
1	B9	KRas4B_21	block1	GGCAAGAGTGCCTTGACGATANNKCTAATTCAGAATCATTTTGTG
1	B10	KRas4B_22	block1	AAGAGTGCCTTGACGATACAGNNKATTCAGAATCATTTTGTGGAC
1	B11	KRas4B_23	block1	AGTGCCTTGACGATACAGCTANNKCAGAATCATTTTGTGGACGAA
1	B12	KRas4B_24	block1	GCCTTGACGATACAGCTAATTNNKAATCATTTTGTGGACGAATAT
1	C1	KRas4B_25	block1	TTGACGATACAGCTAATTCAGNNKCATTTTGTGGACGAATATGAT
1	C2	KRas4B_26	block1	ACGATACAGCTAATTCAGAATNNKTTTGTGGACGAATATGATCCA
1	C3	KRas4B_27	block1	ATACAGCTAATTCAGAATCATNNKGTGGACGAATATGATCCAACA
1	C4	KRas4B_28	block1	CAGCTAATTCAGAATCATTTTNNKGACGAATATGATCCAACAATA
1	C5	KRas4B_29	block1	CTAATTCAGAATCATTTTGTGNNKGAATATGATCCAACAATAGAG
1	C6	KRas4B_30	block1	ATTCAGAATCATTTTGTGGACNNKTATGATCCAACAATAGAGGAT
1	C7	KRas4B_31	block1	CAGAATCATTTTGTGGACGAANNKGATCCAACAATAGAGGATTCC
1	C8	KRas4B_32	block1	AATCATTTTGTGGACGAATATNNKCCAACAATAGAGGATTCCTAC
1	C9	KRas4B_33	block1	CATTTTGTGGACGAATATGATNNKACAATAGAGGATTCCTACAGG
1	C10	KRas4B_34	block1	TTTGTGGACGAATATGATCCANNKATAGAGGATTCCTACAGGAAG
1	C11	KRas4B_35	block1	GTGGACGAATATGATCCAACANNKGAGGATTCCTACAGGAAGCAA
1	C12	KRas4B_36	block1	GACGAATATGATCCAACAATANNKGATTCCTACAGGAAGCAAGTA
1	D1	KRas4B_37	block1	GAATATGATCCAACAATAGAGNNKTCCTACAGGAAGCAAGTAGTA
1	D2	KRas4B_38	block1	TATGATCCAACAATAGAGGATNNKTACAGGAAGCAAGTAGTAATT
1	D3	KRas4B_39	block1	GATCCAACAATAGAGGATTCCNNKAGGAAGCAAGTAGTAATTGAT
1	D4	KRas4B_40	block1	CCAACAATAGAGGATTCCTACNNKAAGCAAGTAGTAATTGATGGA
1	D5	KRas4B_41	block1	ACAATAGAGGATTCCTACAGGNNKCAAGTAGTAATTGATGGAGAA
1	D6	KRas4B_42	block1	ATAGAGGATTCCTACAGGAAGNNKGTAGTAATTGATGGAGAAACC
1	D7	KRas4B_43	block1	GAGGATTCCTACAGGAAGCAANNKGTAATTGATGGAGAAACCTGT
1	D8	KRas4B_44	block1	GATTCCTACAGGAAGCAAGTANNKATTGATGGAGAAACCTGTCTC
1	D9	KRas4B_45	block1	TCCTACAGGAAGCAAGTAGTANNKGATGGAGAAACCTGTCTCTTG
1	D10	KRas4B_46	block1	TACAGGAAGCAAGTAGTAATTNNKGGAGAAACCTGTCTCTTGGAT
1	D11	KRas4B_47	block1	AGGAAGCAAGTAGTAATTGATNNKGAAACCTGTCTCTTGGATATT
1	D12	KRas4B_48	block1	AAGCAAGTAGTAATTGATGGANNKACCTGTCTCTTGGATATTCTC
1	E1	KRas4B_49	block1	CAAGTAGTAATTGATGGAGAANNKTGTCTCTTGGATATTCTCGAC
1	E2	KRas4B_50	block1	GTAGTAATTGATGGAGAAACCNNKCTCTTGGATATTCTCGACACA
1	E3	KRas4B_51	block1	GTAATTGATGGAGAAACCTGTNNKTTGGATATTCTCGACACAGCA
1	E4	KRas4B_52	block1	ATTGATGGAGAAACCTGTCTCNNKGATATTCTCGACACAGCAGGT
1	E5	KRas4B_53	block1	GATGGAGAAACCTGTCTCTTGNNKATTCTCGACACAGCAGGTCAa
1	E6	KRas4B_54	block1	GGAGAAACCTGTCTCTTGGATNNKCTCGACACAGCAGGTCAaGAG
1	E7	KRas4B_55	block1	GAAACCTGTCTCTTGGATATTNNKGACACAGCAGGTCAaGAGGAG
1	E8	KRas4B_56	block1	ACCTGTCTCTTGGATATTCTCNNKACAGCAGGTCAaGAGGAGTAC
1	E9	KRas4B_57	block1	TGTCTCTTGGATATTCTCGACNNKGCAGGTCAaGAGGAGTACAGT
1	E10	KRas4B_58	block1	CTCTTGGATATTCTCGACACANNKGGTCAaGAGGAGTACAGTGCA
1	E11	KRas4B_59	block1	TTGGATATTCTCGACACAGCANNKCAaGAGGAGTACAGTGCAATG
1	E12	KRas4B_60	block1	GATATTCTCGACACAGCAGGTNNKGAGGAGTACAGTGCAATGAGG
1	F1	KRas4B_61	block1	ATTCTCGACACAGCAGGTCAaNNKGAGTACAGTGCAATGAGGGAC
1	F2	KRas4B_62	block1, block2	CTCGACACAGCAGGTCAaGAGNNKTACAGTGCAATGAGGGACCAG
1	F3	KRas4B_63	block1, block2	GACACAGCAGGTCAaGAGGAGNNKAGTGCAATGAGGGACCAGTAC
1	F4	KRas4B_64	block2	ACAGCAGGTCAaGAGGAGTACNNKGCAATGAGGGACCAGTACATG
1	F5	KRas4B_65	block2	GCAGGTCAaGAGGAGTACAGTNNKATGAGGGACCAGTACATGAGG
1	F6	KRas4B_66	block2	GGTCAaGAGGAGTACAGTGCANNKAGGGACCAGTACATGAGGACT
1	F7	KRas4B_67	block2	CAaGAGGAGTACAGTGCAATGNNKGACCAGTACATGAGGACTGGG
1	F8	KRas4B_68	block2	GAGGAGTACAGTGCAATGAGGNNKCAGTACATGAGGACTGGGGAG
1	F9	KRas4B_69	block2	GAGTACAGTGCAATGAGGGACNNKTACATGAGGACTGGGGAGGGC
1	F10	KRas4B_70	block2	TACAGTGCAATGAGGGACCAGNNKATGAGGACTGGGGAGGGCTTT
1	F11	KRas4B_71	block2	AGTGCAATGAGGGACCAGTACNNKAGGACTGGGGAGGGCTTTCTT
1	F12	KRas4B_72	block2	GCAATGAGGGACCAGTACATGNNKACTGGGGAGGGCTTTCTTTGT
1	G1	KRas4B_73	block2	ATGAGGGACCAGTACATGAGGNNKGGGGAGGGCTTTCTTTGTGTA
1	G2	KRas4B_74	block2	AGGGACCAGTACATGAGGACTNNKGAGGGCTTTCTTTGTGTATTT
1	G3	KRas4B_75	block2	GACCAGTACATGAGGACTGGGNNKGGCTTTCTTTGTGTATTTGCC
1	G4	KRas4B_76	block2	CAGTACATGAGGACTGGGGAGNNKTTTCTTTGTGTATTTGCCATA
1	G5	KRas4B_77	block2	TACATGAGGACTGGGGAGGGCNNKCTTTGTGTATTTGCCATAAAT
1	G6	KRas4B_78	block2	ATGAGGACTGGGGAGGGCTTTNNKTGTGTATTTGCCATAAATAAT
1	G7	KRas4B_79	block2	AGGACTGGGGAGGGCTTTCTTNNKGTATTTGCCATAAATAATACT
1	G8	KRas4B_80	block2	ACTGGGGAGGGCTTTCTTTGTNNKTTTGCCATAAATAATACTAAA
1	G9	KRas4B_81	block2	GGGGAGGGCTTTCTTTGTGTANNKGCCATAAATAATACTAAATCA
1	G10	KRas4B_82	block2	GAGGGCTTTCTTTGTGTATTTNNKATAAATAATACTAAATCATTT
1	G11	KRas4B_83	block2	GGCTTTCTTTGTGTATTTGCCNNKAATAATACTAAATCATTTGAA
1	G12	KRas4B_84	block2	TTTCTTTGTGTATTTGCCATANNKAATACTAAATCATTTGAAGAT
1	H1	KRas4B_85	block2	CTTTGTGTATTTGCCATAAATNNKACTAAATCATTTGAAGATATT
1	H2	KRas4B_86	block2	TGTGTATTTGCCATAAATAATNNKAAATCATTTGAAGATATTCAC
1	H3	KRas4B_87	block2	GTATTTGCCATAAATAATACTNNKTCATTTGAAGATATTCACCAT
1	H4	KRas4B_88	block2	TTTGCCATAAATAATACTAAANNKTTTGAAGATATTCACCATTAT
1	H5	KRas4B_89	block2	GCCATAAATAATACTAAATCANNKGAAGATATTCACCATTATAGA
1	H6	KRas4B_90	block2	ATAAATAATACTAAATCATTTNNKGATATTCACCATTATAGAGAA
1	H7	KRas4B_91	block2	AATAATACTAAATCATTTGAANNKATTCACCATTATAGAGAACAA
1	H8	KRas4B_92	block2	AATACTAAATCATTTGAAGATNNKCACCATTATAGAGAACAAATT
1	H9	KRas4B_93	block2	ACTAAATCATTTGAAGATATTNNKCATTATAGAGAACAAATTAAA
1	H10	KRas4B_94	block2	AAATCATTTGAAGATATTCACNNKTATAGAGAACAAATTAAAAGA
1	H11	KRas4B_95	block2	TCATTTGAAGATATTCACCATNNKAGAGAACAAATTAAAAGAGTT
1	H12	KRas4B_96	block2	TTTGAAGATATTCACCATTATNNKGAACAAATTAAAAGAGTTAAG
2	A1	KRas4B_97	block2	GAAGATATTCACCATTATAGANNKCAAATTAAAAGAGTTAAGGAC
2	A2	KRas4B_98	block2	GATATTCACCATTATAGAGAANNKATTAAAAGAGTTAAGGACTCT
2	A3	KRas4B_99	block2	ATTCACCATTATAGAGAACAANNKAAAAGAGTTAAGGACTCTGAA
2	A4	KRas4B_100	block2	CACCATTATAGAGAACAAATTNNKAGAGTTAAGGACTCTGAAGAT
2	A5	KRas4B_101	block2	CATTATAGAGAACAAATTAAANNKGTTAAGGACTCTGAAGATGTA
2	A6	KRas4B_102	block2	TATAGAGAACAAATTAAAAGANNKAAGGACTCTGAAGATGTACCT
2	A7	KRas4B_103	block2	AGAGAACAAATTAAAAGAGTTNNKGACTCTGAAGATGTACCTATG
2	A8	KRas4B_104	block2	GAACAAATTAAAAGAGTTAAGNNKTCTGAAGATGTACCTATGGTC
2	A9	KRas4B_105	block2	CAAATTAAAAGAGTTAAGGACNNKGAAGATGTACCTATGGTCCTA
2	A10	KRas4B_106	block2	ATTAAAAGAGTTAAGGACTCTNNKGATGTACCTATGGTCCTAGTA
2	A11	KRas4B_107	block2	AAAAGAGTTAAGGACTCTGAANNKGTACCTATGGTCCTAGTAGGA
2	A12	KRas4B_108	block2	AGAGTTAAGGACTCTGAAGATNNKCCTATGGTCCTAGTAGGAAAT
2	B1	KRas4B_109	block2	GTTAAGGACTCTGAAGATGTANNKATGGTCCTAGTAGGAAATAAA
2	B2	KRas4B_110	block2	AAGGACTCTGAAGATGTACCTNNKGTCCTAGTAGGAAATAAATGT
2	B3	KRas4B_111	block2	GACTCTGAAGATGTACCTATGNNKCTAGTAGGAAATAAATGTGAT
2	B4	KRas4B_112	block2	TCTGAAGATGTACCTATGGTCNNKGTAGGAAATAAATGTGATTTG
2	B5	KRas4B_113	block2	GAAGATGTACCTATGGTCCTANNKGGAAATAAATGTGATTTGCCT
2	B6	KRas4B_114	block2	GATGTACCTATGGTCCTAGTANNKAATAAATGTGATTTGCCTTCT
2	B7	KRas4B_115	block2	GTACCTATGGTCCTAGTAGGANNKAAATGTGATTTGCCTTCTAGA
2	B8	KRas4B_116	block2	CCTATGGTCCTAGTAGGAAATNNKTGTGATTTGCCTTCTAGAACA
2	B9	KRas4B_117	block2	ATGGTCCTAGTAGGAAATAAANNKGATTTGCCTTCTAGAACAGTA
2	B10	KRas4B_118	block2	GTCCTAGTAGGAAATAAATGTNNKTTGCCTTCTAGAACAGTAGAC
2	B11	KRas4B_119	block2	CTAGTAGGAAATAAATGTGATNNKCCTTCTAGAACAGTAGACACA
2	B12	KRas4B_120	block2	GTAGGAAATAAATGTGATTTGNNKTCTAGAACAGTAGACACAAAA
2	C1	KRas4B_121	block2	GGAAATAAATGTGATTTGCCTNNKAGAACAGTAGACACAAAACAG
2	C2	KRas4B_122	block2	AATAAATGTGATTTGCCTTCTNNKACAGTAGACACAAAACAGGCT
2	C3	KRas4B_123	block2	AAATGTGATTTGCCTTCTAGANNKGTAGACACAAAACAGGCTCAG
2	C4	KRas4B_124	block2, block3	TGTGATTTGCCTTCTAGAACANNKGACACAAAACAGGCTCAGGAC
2	C5	KRas4B_125	block2, block3	GATTTGCCTTCTAGAACAGTANNKACAAAACAGGCTCAGGACTTA
2	C6	KRas4B_126	block3	TTGCCTTCTAGAACAGTAGACNNKAAACAGGCTCAGGACTTAGCA
2	C7	KRas4B_127	block3	CCTTCTAGAACAGTAGACACANNKCAGGCTCAGGACTTAGCAAGA
2	C8	KRas4B_128	block3	TCTAGAACAGTAGACACAAAANNKGCTCAGGACTTAGCAAGAAGT
2	C9	KRas4B_129	block3	AGAACAGTAGACACAAAACAGNNKCAGGACTTAGCAAGAAGTTAT
2	C10	KRas4B_130	block3	ACAGTAGACACAAAACAGGCTNNKGACTTAGCAAGAAGTTATGGA
2	C11	KRas4B_131	block3	GTAGACACAAAACAGGCTCAGNNKTTAGCAAGAAGTTATGGAATT
2	C12	KRas4B_132	block3	GACACAAAACAGGCTCAGGACNNKGCAAGAAGTTATGGAATTCCT
2	D1	KRas4B_133	block3	ACAAAACAGGCTCAGGACTTANNKAGAAGTTATGGAATTCCTTTT
2	D2	KRas4B_134	block3	AAACAGGCTCAGGACTTAGCANNKAGTTATGGAATTCCTTTTATT
2	D3	KRas4B_135	block3	CAGGCTCAGGACTTAGCAAGANNKTATGGAATTCCTTTTATTGAA
2	D4	KRas4B_136	block3	GCTCAGGACTTAGCAAGAAGTNNKGGAATTCCTTTTATTGAAACA
2	D5	KRas4B_137	block3	CAGGACTTAGCAAGAAGTTATNNKATTCCTTTTATTGAAACATCA
2	D6	KRas4B_138	block3	GACTTAGCAAGAAGTTATGGANNKCCTTTTATTGAAACATCAGCA
2	D7	KRas4B_139	block3	TTAGCAAGAAGTTATGGAATTNNKTTTATTGAAACATCAGCAAAG
2	D8	KRas4B_140	block3	GCAAGAAGTTATGGAATTCCTNNKATTGAAACATCAGCAAAGACA
2	D9	KRas4B_141	block3	AGAAGTTATGGAATTCCTTTTNNKGAAACATCAGCAAAGACAAGA
2	D10	KRas4B_142	block3	AGTTATGGAATTCCTTTTATTNNKACATCAGCAAAGACAAGACAG
2	D11	KRas4B_143	block3	TATGGAATTCCTTTTATTGAANNKTCAGCAAAGACAAGACAGGGT
2	D12	KRas4B_144	block3	GGAATTCCTTTTATTGAAACANNKGCAAAGACAAGACAGGGTGTT
2	E1	KRas4B_145	block3	ATTCCTTTTATTGAAACATCANNKAAGACAAGACAGGGTGTTGAT
2	E2	KRas4B_146	block3	CCTTTTATTGAAACATCAGCANNKACAAGACAGGGTGTTGATGAT
2	E3	KRas4B_147	block3	TTTATTGAAACATCAGCAAAGNNKAGACAGGGTGTTGATGATGCC
2	E4	KRas4B_148	block3	ATTGAAACATCAGCAAAGACANNKCAGGGTGTTGATGATGCCTTC
2	E5	KRas4B_149	block3	GAAACATCAGCAAAGACAAGANNKGGTGTTGATGATGCCTTCTAT
2	E6	KRas4B_150	block3	ACATCAGCAAAGACAAGACAGNNKGTTGATGATGCCTTCTATACA
2	E7	KRas4B_151	block3	TCAGCAAAGACAAGACAGGGTNNKGATGATGCCTTCTATACATTA
2	E8	KRas4B_152	block3	GCAAAGACAAGACAGGGTGTTNNKGATGCCTTCTATACATTAGTT
2	E9	KRas4B_153	block3	AAGACAAGACAGGGTGTTGATNNKGCCTTCTATACATTAGTTCGA
2	E10	KRas4B_154	block3	ACAAGACAGGGTGTTGATGATNNKTTCTATACATTAGTTCGAGAA
2	E11	KRas4B_155	block3	AGACAGGGTGTTGATGATGCCNNKTATACATTAGTTCGAGAAATT
2	E12	KRas4B_156	block3	CAGGGTGTTGATGATGCCTTCNNKACATTAGTTCGAGAAATTCGA
2	F1	KRas4B_157	block3	GGTGTTGATGATGCCTTCTATNNKTTAGTTCGAGAAATTCGAAAA
2	F2	KRas4B_158	block3	GTTGATGATGCCTTCTATACANNKGTTCGAGAAATTCGAAAACAT
2	F3	KRas4B_159	block3	GATGATGCCTTCTATACATTANNKCGAGAAATTCGAAAACATAAA
2	F4	KRas4B_160	block3	GATGCCTTCTATACATTAGTTNNKGAAATTCGAAAACATAAAGAA
2	F5	KRas4B_161	block3	GCCTTCTATACATTAGTTCGANNKATTCGAAAACATAAAGAAAAG
2	F6	KRas4B_162	block3	TTCTATACATTAGTTCGAGAANNKCGAAAACATAAAGAAAAGATG
2	F7	KRas4B_163	block3	TATACATTAGTTCGAGAAATTNNKAAACATAAAGAAAAGATGAGC
2	F8	KRas4B_164	block3	ACATTAGTTCGAGAAATTCGANNKCATAAAGAAAAGATGAGCAAA
2	F9	KRas4B_165	block3	TTAGTTCGAGAAATTCGAAAANNKAAAGAAAAGATGAGCAAAGAT
2	F10	KRas4B_166	block3	GTTCGAGAAATTCGAAAACATNNKGAAAAGATGAGCAAAGATGGT
2	F11	KRas4B_167	block3	CGAGAAATTCGAAAACATAAANNKAAGATGAGCAAAGATGGTAAA
2	F12	KRas4B_168	block3	GAAATTCGAAAACATAAAGAANNKATGAGCAAAGATGGTAAAAAG
2	G1	KRas4B_169	block3	ATTCGAAAACATAAAGAAAAGNNKAGCAAAGATGGTAAAAAGAAG
2	G2	KRas4B_170	block3	CGAAAACATAAAGAAAAGATGNNKAAAGATGGTAAAAAGAAGAAA
2	G3	KRas4B_171	block3	AAACATAAAGAAAAGATGAGCNNKGATGGTAAAAAGAAGAAAAAG
2	G4	KRas4B_172	block3	CATAAAGAAAAGATGAGCAAANNKGGTAAAAAGAAGAAAAAGAAG
2	G5	KRas4B_173	block3	AAAGAAAAGATGAGCAAAGATNNKAAAAAGAAGAAAAAGAAGTCA
2	G6	KRas4B_174	block3	GAAAAGATGAGCAAAGATGGTNNKAAGAAGAAAAAGAAGTCAAAG
2	G7	KRas4B_175	block3	AAGATGAGCAAAGATGGTAAANNKAAGAAAAAGAAGTCAAAGACA
2	G8	KRas4B_176	block3	ATGAGCAAAGATGGTAAAAAGNNKAAAAAGAAGTCAAAGACAAAG
2	G9	KRas4B_177	block3	AGCAAAGATGGTAAAAAGAAGNNKAAGAAGTCAAAGACAAAGTGT
2	G10	KRas4B_178	block3	AAAGATGGTAAAAAGAAGAAANNKAAGTCAAAGACAAAGTGTGTA
2	G11	KRas4B_179	block3	GATGGTAAAAAGAAGAAAAAGNNKTCAAAGACAAAGTGTGTAATT
2	G12	KRas4B_180	block3	GGTAAAAAGAAGAAAAAGAAGNNKAAGACAAAGTGTGTAATTATG
2	H1	KRas4B_181	block3	AAAAAGAAGAAAAAGAAGTCANNKACAAAGTGTGTAATTATGAAG
2	H2	KRas4B_182	block3	AAGAAGAAAAAGAAGTCAAAGNNKAAGTGTGTAATTATGAAGCTT
2	H3	KRas4B_183	block3	AAGAAAAAGAAGTCAAAGACANNKTGTGTAATTATGAAGCTTcgc
2	H4	KRas4B_184	block3	AAAAAGAAGTCAAAGACAAAGNNKGTAATTATGAAGCTTcgcagg
2	H5	KRas4B_185	block3	AAGAAGTCAAAGACAAAGTGTNNKATTATGAAGCTTcgcaggaaa
2	H6	KRas4B_186	block3	AAGTCAAAGACAAAGTGTGTANNKATGAAGCTTcgcaggaaagaa
2	H7	KRas4B_187	block3	TCAAAGACAAAGTGTGTAATTNNKAAGCTTcgcaggaaagaacat
